# Cross-transmission is not the source of new *Mycobacterium abscessus* infections in a multi-centre cohort of cystic fibrosis patients

**DOI:** 10.1101/582684

**Authors:** Ronan M. Doyle, Marc Rubio, Garth Dixon, John Hartley, Nigel Klein, Pere Coll, Kathryn A. Harris

## Abstract

**Background:** *Mycobacterium abscessus* is an extensively drug resistant pathogen that causes pulmonary disease particularly in cystic fibrosis (CF) patients. Identifying direct patient-to-patient transmission of *M. abscessus* is critically important in directing infection control policy for the management of risk in CF patients. A variety of clinical labs have used molecular epidemiology to investigate transmission. However there is still conflicting evidence as to how *M. abscessus* is acquired and whether cross-transmission occurs. Recently labs have applied whole-genome sequencing (WGS) to investigate this further and in this study we investigate whether WGS can reliably identify cross-transmission in *M. abscessus*.

**Methods:** We retrospectively sequenced the whole genomes of 145 *M. abscessus* isolates from 62 patients seen at four hospitals in two countries over 16 years.

**Results:** We have shown that a comparison of a fixed number of core single nucleotide variants (SNVs) alone cannot be used to infer cross-transmission in *M. abscessus* but does provide enough information to replace multiple existing molecular assays. We detected one episode of possible direct patient-to-patient transmission in a sibling pair. We found that patients acquired unique *M. abscessus* strains even after spending considerable time on the same wards with other *M. abscessus* positive patients.

**Conclusions:** This novel analysis has demonstrated that the majority of patients in this study have not acquired *M. abscessus* through direct patient-patient transmission or a common reservoir. Tracking transmission using WGS will only realise its full potential with proper environmental screening as well as patient sampling.

**Key points:**

- Whole genome sequencing should replace current molecular typing used routinely in clinical microbiology laboratories.
- Patient-to-patient spread of *M. abscessus* is not common.
- Environmental screening may provide a better understanding acquisition of *M. abscessus* infections.
