## Supplementary Table 1 for "Cross-transmission is not the source of new *Mycobacterium abscessus* infections in a multi-centre cohort of cystic fibrosis patients"

### Sheet: Sheet1
Patient	Hospital	Subspecies	Sex	Underlying condition	Source of isolate	Infection status at first contact	Date of first isolate	Date of first contact	Date of first RESPIRATORY OR TX Ward Admission	Other organisms ioslated	NOTES
1	Hospital Clínic	abscessus	M	Cystic Fibrosis	Lung	Already Infected	2013-12-30	2013-12-30	2013-12-30	No
2	Hospital Clínic	abscessus	F	Bronchiectasis	Lung	NOT INFECTED	2013-05-09	2012-01-01	2012-01-01	No
3	Hospital Clínic	abscessus	F	None	Lung	Already Infected	2014-08-01	2014-08-01	2014-08-01	No
4	Hospital Clínic	abscessus	M	Liver Neoplasi	Blood	NOT INFECTED	2014-09-10	2013	2013	No	Liver Neoplasi in 2013, Mabsc infection in 10/09/14, 3 more samples all negative
5	Hospital Clínic	massilense	M	None	Lung	Already Infected	2014-06-30	2014-06-30	2014-06-30	No
6	Hospital Clínic	abscessus	F	Bronchiectasis	Lung	NOT INFECTED	2013-05-08	2008	2008	No
7	Hospital de la Santa Creu I Sant Pau	bolletii	M	None	Lung	Already Infected	2000-12-01	Unknown	Unknown	No
8	Hospital de la Santa Creu I Sant Pau	abscessus	F	None	Lung	Already Infected	2008-10-31	2008-10-31	2008-10-31	No
9	Hospital de la Santa Creu I Sant Pau	abscessus	F	None	Lung	Already Infected	2001-01-30	2001-01-30	2001-01-30	No
10	Hospital de la Santa Creu I Sant Pau	abscessus	M	None	Lung	Already Infected	2014-01-23	2004-12-03	2014-01-23	No	Visited once in 2004 because of arthritis in right knee
11	Hospital de la Santa Creu I Sant Pau	abscessus	F	Chronic bronchial infection	Lung	NOT INFECTED	2015-04-24	2014-02-02	2014-02-02	Mycobacterium avium
12	Hospital de la Santa Creu I Sant Pau	abscessus	F	None	Lung	Already Infected	2009-09-17	2009-09-17	2009-09-17	No
13	Hospital de la Santa Creu I Sant Pau	abscessus	F	None	Lung	Already Infected	2009-03-24	2009-03-24	2009-03-24	No
14	Hospital de la Santa Creu I Sant Pau	abscessus	F	None	Lung	Already Infected	2007-06-05	2007-06-05	2007-06-05	No
15	Hospital Vall d’Hebron	abscessus	Unknown	Cystic Fibrosis	Lung	Unknown	2012-01-09	Unknown	Unknown	Unknown
16	Hospital Vall d’Hebron	abscessus	Unknown	Cystic Fibrosis	Lung	Unknown	2009-05-06	Unknown	Unknown	Unknown
17	Hospital Vall d’Hebron	abscessus	Unknown	Cystic Fibrosis	Lung	Unknown	2013-07-15	Unknown	Unknown	Unknown
18	Hospital Vall d’Hebron	massilense	Unknown	Cystic Fibrosis	Lung	Unknown	2009-01-23	Unknown	Unknown	Unknown
19	Hospital Vall d’Hebron	abscessus	Unknown	Cystic Fibrosis	Lung	Unknown	2014-02-14	Unknown	Unknown	Unknown
20	Hospital Vall d’Hebron	massilense	Unknown	Cystic Fibrosis	Lung	Unknown	2011-03-29	Unknown	Unknown	Unknown
21	Hospital Vall d’Hebron	abscessus	Unknown	Cystic Fibrosis	Lung	Unknown	2013-01-30	Unknown	Unknown	Unknown
22	Hospital Vall d’Hebron	abscessus	Unknown	Cystic Fibrosis	Lung	Unknown	2014-07-25	Unknown	Unknown	Unknown
23	Hospital Vall d’Hebron	abscessus	Unknown	Cystic Fibrosis	Lung	Unknown	2007-01-22	Unknown	Unknown	Unknown
24	Hospital Vall d’Hebron	massilense	Unknown	Cystic Fibrosis	Lung	Unknown	2009-09-04	Unknown	Unknown	Unknown
25	Hospital Vall d’Hebron	bolletii	Unknown	Lung transplant	Lung	Unknown	2012-08-29	Unknown	Unknown	Unknown
26	Hospital Vall d’Hebron	massilense	Unknown	Lung transplant	Lung	Unknown	2012-04-18	Unknown	Unknown	Unknown
27	Hospital Vall d’Hebron	abscessus	Unknown	Lung transplant	Lung	Unknown	2013-02-23	Unknown	Unknown	Unknown
28	Hospital Vall d’Hebron	massilense	Unknown	Lung transplant	Lung	Unknown	2013-04-10	Unknown	Unknown	Unknown
29	Hospital Vall d’Hebron	massilense	Unknown	Lung transplant	Lung	Unknown	2013-11-08	Unknown	Unknown	Unknown
30	Hospital Vall d’Hebron	abscessus	Unknown	Lung transplant	Lung	Unknown	2013-03-28	Unknown	Unknown	Unknown
31	Great Ormond Street Hospital	bolletii	F	Cystic Fibrosis	Lung	Already Infected	2004-06-29	2004-06-27	2004-06-27	Pseudomonas auerignosa
32	Great Ormond Street Hospital	massilense	F	Cystic Fibrosis	Lung	NOT INFECTED	2008-10-07	1997-06-09	1998-09-15	Pseudomonas auerignosa, Aspergillus fumigatus
33	Great Ormond Street Hospital	massilense	F	Cystic Fibrosis	Lung	Already Infected	2005-04-25	2005-04-24	2005-04-24	Pseudomonas auerignosa, Staphylococcus aureus
34	Great Ormond Street Hospital	abscessus	F	Cystic Fibrosis	Lung	NOT INFECTED	2006-06-26	1995-08-29	2003-05-26	Burkholderia cepacia, Pseudomonas auerignosa, Achromobacter xylosoxidans
35	Great Ormond Street Hospital	abscessus	M	Cystic Fibrosis	Lung	NOT INFECTED	2009-04-21	1995-07-04	1997-01-01	Pseudomonas auerignosa, Staphylococcus aureus
36	Great Ormond Street Hospital	abscessus	M	Cystic Fibrosis	Lung	NOT INFECTED	2004-12-13	2001-02-27	2002-07-03	Pseudomonas auerignosa
37	Great Ormond Street Hospital	abscessus	F	Cystic Fibrosis	Lung	NOT INFECTED	2007-06-18	1991-04-16	1994-07-27	Pseudomonas auerignosa, Aspergillus fumigatus
38	Great Ormond Street Hospital	abscessus	F	Cystic Fibrosis	Lung	Already Infected	2005-08-18	2005-08-15	2005-08-15	Pseudomonas auerignosa, Staphylococcus aureus, Aspergillus fumigatus
39	Great Ormond Street Hospital	abscessus	M	Cystic Fibrosis	Lung	NOT INFECTED	2008-10-28	1996-11-11	1997-10-20	Pseudomonas auerignosa, Staphylococcus aureus
40	Great Ormond Street Hospital	abscessus	F	Cystic Fibrosis	Lung	NOT INFECTED	2008-05-08	1994-02-15	1998-01-05	Pseudomonas auerignosa, Aspergillus fumigatus, Stenotrophomonas maltophilia
41	Great Ormond Street Hospital	massilense	F	Cystic Fibrosis	Lung	NOT INFECTED	2009-02-03	2003-06-17	2006-11-10	Pseudomonas auerignosa, Achromobacter xylosoxidans, Stenotrophomonas maltophilia
42	Great Ormond Street Hospital	abscessus	F	Cystic Fibrosis	Lung	Already Infected	2009-03-30	2009-03-30	2009-03-30	Pseudomonas auerignosa, Stenotrophomonas maltophilia
43	Great Ormond Street Hospital	abscessus	F	Cystic Fibrosis	Lung	NOT INFECTED	2010-10-16	2003-05-07	2003-05-07	Pseudomonas auerignosa, Staphylococcus aureus
44	Great Ormond Street Hospital	massilense	F	Cystic Fibrosis	Lung	Already Infected	2011-06-06	2011-06-06	2011-06-06	Pseudomonas auerignosa
45	Great Ormond Street Hospital	abscessus	F	Cystic Fibrosis	Lung	Already Infected	2005-09-05	2005-09-04	2005-09-04	Pseudomonas auerignosa, Stenotrophomonas maltophilia
46	Great Ormond Street Hospital	abscessus	F	Cystic Fibrosis	Lung	NOT INFECTED	2012-06-28	1997-11-11	1999-01-13	Pseudomonas auerignosa, Staphylococcus aureus, Aspergillus fumigatus
47	Great Ormond Street Hospital	abscessus	F	Cystic Fibrosis	Lung	Already Infected	2010-11-08	2010-11-08	2010-11-08	Pseudomonas auerignosa, Stenotrophomonas maltophilia
48	Great Ormond Street Hospital	abscessus	F	Cystic Fibrosis	Lung	NOT INFECTED	2013-10-21	2000-08-05	2000-08-05	Pseudomonas auerignosa, Aspergillus fumigatus, Stenotrophomonas maltophilia
49	Great Ormond Street Hospital	abscessus	F	CNS Tumour	Faeces	NOT INFECTED	2014-01-11	2013-10-10	N/A	No
50	Great Ormond Street Hospital	abscessus	M	Cystic Fibrosis	Lung	NOT INFECTED	2014-02-20	2013-10-01	2013-10-28	Pseudomonas auerignosa
51	Great Ormond Street Hospital	massilense	M	Cystic Fibrosis	Lung	Already Infected	2014-07-31	2014-04-28	2014-04-28	Aspergillus fumigatus	KNOWN PRIOR TO GOSH
52	Great Ormond Street Hospital	massilense	F	Cystic Fibrosis	Lung	Already Infected	2014-09-29	2014-09-29	2014-09-29	Pseudomonas auerignosa, Stenotrophomonas maltophilia
53	Great Ormond Street Hospital	abscessus	F	Cystic Fibrosis	Lung	Already Infected	2015-03-29	2015-02-16	2015-02-16	Aspergillus fumigatus
54	Great Ormond Street Hospital	abscessus	M	Cystic Fibrosis	Lung	Already Infected	2015-06-02	2015-06-01	2015-06-01	No
55	Great Ormond Street Hospital	abscessus	M	SCID	Lung	NOT INFECTED	2015-07-30	2002-09-27		No
56	Great Ormond Street Hospital	abscessus	M	Cystic Fibrosis	Lung	NOT INFECTED	2015-08-03	1999-11-02	2001-02-25	Pseudomonas auerignosa, Aspergillus fumigatus, Stenotrophomonas maltophilia
57	Great Ormond Street Hospital	massilense	F	Cystic Fibrosis	Lung	Already Infected	2015-10-27	2015-10-26	2015-10-26	Pseudomonas auerignosa, Stenotrophomonas maltophilia
58	Great Ormond Street Hospital	abscessus	M	Cystic Fibrosis	Lung	Already Infected	2016-02-26	2015-01-05	2015-01-05	Pseudomonas auerignosa, Staphylococcus aureus	KNOWN PRIOR TO GOSH
59	Great Ormond Street Hospital	massilense	F	Cystic Fibrosis	Lung	NOT INFECTED	2017-01-09	2004-11-10	2004-11-10	Stenotrophomonas maltophilia, Staphylococcus aureus, Aspergillus fumigatus
60	Great Ormond Street Hospital	massilense	F	Cystic Fibrosis	Lung	Already Infected	2007-12-17	2007-12-17	2007-12-17	Stenotrophomonas maltophilia, Aspergillus fumigatus
61	Great Ormond Street Hospital	abscessus	M	Cystic Fibrosis	Lung	NOT INFECTED	2007-06-29	1997-06-17	1998-06-17	Pseudomonas auerignosa, Staphylococcus aureus
62	Great Ormond Street Hospital	abscessus	F	Cystic Fibrosis	Lung	NOT INFECTED	2007-12-04	2007-08-20	2008-06-10	Aspergillus fumigatus, Stenotrophomonas maltophilia
