## Supplementary Table 2 for "Cross-transmission is not the source of new *Mycobacterium abscessus* infections in a multi-centre cohort of cystic fibrosis patients"

### Sheet: Sheet1
										Sequence clusters derived from all samples			Sequence clusters derived from sub-trees
Sample	Patient	Subspecies	VNTR cluster	MLST	erm(41) 159del432 & 64del65	erm(41) T28C	rrl 2058	rrl 2059	rrs A1408G	hierBAPs clusters	SNV threshold clusters	rPinecone clusters	SNV threshold clusters	rPinecone clusters
bcn_hcl_002	1	abscessus	VNTR II	st-1	0	0	0	0	0	2	1	5	IV	IV
bcn_hcl_004	2	abscessus	VNTR II	st-1	0	0	0	0	0	2	1	5	V	V
bcn_hcl_005	3	abscessus	VNTR II	st-1	0	0	0	0	0	2	1	5	V	V
bcn_hcl_007	4	abscessus	VNTR II	st-1	0	0	0	0	0	2	1	5	singleton	singleton
bcn_hcl_008	5	massilense		st-115	0	1	0	0	0	4	singleton	1	singleton	singleton
bcn_hcl_009	6	abscessus	VNTR II	st-1	0	0	0	0	0	2	1	5	VI	VI
bcn_hsp_011	7	bolletii		st-52	0	0	0	0	0	5	3	4	singleton	singleton
bcn_hsp_012	8	abscessus	VNTR II	st-1	0	0	0	0	0	2	1	5	IV	IV
bcn_hsp_014	9	abscessus		st-61	0	0	0	0	0	1	singleton	9	singleton	singleton
bcn_hsp_019	10	abscessus		Novel	0	1	0	0	0	1	4	9	XVI	XVI
bcn_hsp_021	11	abscessus	VNTR II	st-1	0	0	0	0	0	2	1	5	singleton	singleton
bcn_hsp_1_016	12	abscessus	VNTR II	st-1	0	0	0	0	0	2	1	5	VII	VII
bcn_hsp_1_027	12	abscessus		st-1	0	0	0	1	0	2	1	5	VII	VII
bcn_hsp_2_015	13	abscessus		st-14	0	0	0	0	0	1	5	9	XIX	XIX
bcn_hsp_2_029	13	abscessus		st-14	0	0	0	0	0	1	5	9	XIX	XIX
bcn_hsp_3_013	14	abscessus		Novel	0	1	0	0	0	1	4	9	XVI	XVI
bcn_hsp_3_028	14	abscessus		Novel	0	1	1	0	1	1	4	9	XVI	XVI
bcn_hvh_030	15	abscessus	VNTR II	st-1	0	0	0	0	0	2	1	5	VI	VI
bcn_hvh_031	16	abscessus	VNTR II	st-1	0	0	0	0	0	2	1	5	V	V
bcn_hvh_033	17	abscessus	VNTR II	st-1	0	0	0	0	0	2	1	5	V	V
bcn_hvh_034	18	massilense	VNTR III	st-48	1	0	0	0	0	6	6	3	singleton	singleton
bcn_hvh_035	19	abscessus	VNTR II	st-1	0	0	0	0	0	2	1	5	V	V
bcn_hvh_036	20	massilense		st-34	1	0	0	0	0	4	7	1	XVII	XVII
bcn_hvh_037	21	abscessus		st-22	0	0	0	0	0	1	8	7	singleton	singleton
bcn_hvh_038	22	abscessus		st-77	0	1	0	0	0	1	singleton	9	singleton	singleton
bcn_hvh_039	23	abscessus		st-58	0	0	0	0	1	1	9	6	singleton	singleton
bcn_hvh_040	24	massilense		st-34	1	0	0	0	0	4	7	1	XVII	XVII
bcn_hvh_041	25	bolletii		st-52	0	0	0	0	0	5	3	4	singleton	singleton
bcn_hvh_042	26	massilense		st-34	1	0	0	0	0	4	7	1	XVII	XVII
bcn_hvh_043	27	abscessus		Novel	0	1	0	0	0	1	10	9	singleton	singleton
bcn_hvh_045	28	massilense		st-34	1	0	0	0	0	4	7	1	XVII	XVII
bcn_hvh_046	29	massilense		st-34	1	0	0	0	0	4	singleton	singleton	singleton	XVII
bcn_hvh_047	30	abscessus		st-22	0	0	0	0	0	1	8	7	singleton	singleton
ldn_gos_1_873	31	bolletii		Novel	0	0	0	0	0	6	singleton	singleton	singleton	singleton
ldn_gos_11_067	32	massilense		st-117	1	0	0	0	0	1	singleton	singleton	singleton	singleton
ldn_gos_11_618	32	abscessus		st-154	0	0	0	0	0	4	singleton	6	singleton	singleton
ldn_gos_14_907	33	massilense		st-69	1	0	0	0	0	1	singleton	2	singleton	singleton
ldn_gos_15_313	34	abscessus		st-33	0	1	0	0	0	1	11	9	singleton	singleton
ldn_gos_17_257	35	abscessus		Novel	0	1	0	0	0	2	11	9	singleton	singleton
ldn_gos_18_114	36	abscessus	VNTR II	st-1	0	0	0	0	0	2	1	5	VIII	VIII
ldn_gos_18_169	36	abscessus	VNTR II	st-1	0	0	0	0	0	2	1	5	VIII	VIII
ldn_gos_18_362	36	abscessus	VNTR II	st-1	0	0	0	0	0	2	1	5	VIII	VIII
ldn_gos_18_531	36	abscessus	VNTR II	st-1	0	0	0	0	0	5	1	5	VIII	VIII
ldn_gos_19_825	37	abscessus	VNTR II	st-1	0	0	0	0	0	2	1	5	VIII	VIII
ldn_gos_2_520	38	abscessus	VNTR I	st-26	0	0	0	0	0	3	2	8	I	singleton
ldn_gos_21_468	39	abscessus	VNTR I	st-26	0	0	0	0	0	2	2	8	singleton	singleton
ldn_gos_22_071	40	abscessus	VNTR II	st-1	0	0	0	0	0	6	1	5	IX	singleton
ldn_gos_23_476	41	massilense	VNTR III	st-48	1	0	0	0	0	6	6	3	XV	XV
ldn_gos_23_816	41	massilense	VNTR III	st-48	1	0	0	0	0	1	6	3	XV	XV
ldn_gos_24_878	42	abscessus		Novel	0	0	0	0	0	3	singleton	singleton	singleton	singleton
ldn_gos_27_313	43	abscessus		st-122	0	0	0	0	0	1	singleton	9	singleton	singleton
ldn_gos_28_319	44	massilense		st-37	1	0	1	0	1	4	singleton	2	singleton	singleton
ldn_gos_3_390	45	abscessus	VNTR II	st-1	0	0	1	0	0	1	1	5	singleton	singleton
ldn_gos_30_578	46	abscessus		Novel	0	0	0	0	0	2	9	6	singleton	singleton
ldn_gos_32_029	47	abscessus	VNTR II	st-1	0	0	0	0	0	2	1	5	IX	IX
ldn_gos_32_159	47	abscessus	VNTR II	st-1	0	0	0	0	1	2	1	5	IX	IX
ldn_gos_32_168	47	abscessus	VNTR II	st-1	0	0	0	0	0	2	1	5	IX	IX
ldn_gos_32_337	47	abscessus	VNTR II	st-1	0	0	0	0	1	2	1	5	IX	IX
ldn_gos_32_385	47	abscessus	VNTR II	st-1	0	0	0	0	1	2	1	5	IX	IX
ldn_gos_32_407	47	abscessus	VNTR II	st-1	0	0	0	0	1	2	1	5	IX	IX
ldn_gos_32_424	47	abscessus	VNTR II	st-1	0	0	0	0	0	2	1	5	IX	IX
ldn_gos_32_486	47	abscessus	VNTR II	st-1	0	0	0	0	0	2	1	5	IX	IX
ldn_gos_32_526	47	abscessus	VNTR II	st-1	0	0	0	0	0	2	1	5	IX	IX
ldn_gos_32_563	47	abscessus	VNTR II	st-1	0	0	0	0	1	2	1	5	IX	IX
ldn_gos_35_547	48	abscessus		st-33	0	0	0	0	0	1	singleton	9	singleton	singleton
ldn_gos_36_164	49	abscessus	VNTR II	st-1	0	0	0	0	0	2	1	5	X	X
ldn_gos_36_183	49	abscessus	VNTR II	st-1	0	0	0	0	0	2	1	5	X	X
ldn_gos_36_248	49	abscessus	VNTR II	st-1	0	0	0	0	0	2	1	5	X	X
ldn_gos_36_336	49	abscessus	VNTR II	st-1	0	0	0	0	0	2	1	5	X	X
ldn_gos_36_712	49	abscessus	VNTR II	st-1	0	0	0	0	0	2	1	5	X	X
ldn_gos_36_735	49	abscessus	VNTR II	st-1	1	0	1	0	1	2	1	5	X	singleton
ldn_gos_36_741	49	abscessus	VNTR II	st-1	0	0	0	0	0	2	1	5	X	X
ldn_gos_36_773	49	abscessus	VNTR II	st-1	0	0	0	0	0	2	1	5	X	X
ldn_gos_36_792	49	abscessus	VNTR II	st-1	0	0	0	0	0	2	1	5	X	X
ldn_gos_36_801	49	abscessus	VNTR II	st-1	0	0	0	0	0	2	1	5	X	X
ldn_gos_37_732	50	abscessus	VNTR II	st-1	0	0	0	0	0	2	1	5	XI	XI
ldn_gos_37_798	50	abscessus	VNTR II	st-1	0	0	0	0	0	2	1	5	XI	XI
ldn_gos_38_045	51	abscessus		st-69	1	0	1	0	1	4	singleton	2	singleton	singleton
ldn_gos_39_060	52	massilense		st-37	1	0	1	0	1	4	12	2	XVIII	XVIII
ldn_gos_39_083	52	massilense		st-37	1	0	1	0	1	4	12	2	XVIII	XVIII
ldn_gos_39_084	52	massilense		st-37	1	0	1	0	1	4	12	2	XVIII	XVIII
ldn_gos_39_308	52	massilense		st-37	1	0	1	0	1	4	12	2	XVIII	XVIII
ldn_gos_39_396	52	massilense		st-37	1	0	1	0	1	4	12	2	XVIII	XVIII
ldn_gos_39_397	52	massilense		st-37	1	0	1	0	1	4	12	2	XVIII	XVIII
ldn_gos_39_518	52	massilense		st-37	1	0	1	0	1	4	12	2	XVIII	XVIII
ldn_gos_39_537	52	massilense		st-37	1	0	1	0	1	4	12	2	XVIII	XVIII
ldn_gos_39_538	52	massilense		st-37	1	0	1	0	1	4	12	2	XVIII	XVIII
ldn_gos_40_186	53	abscessus	VNTR I	st-26	0	0	0	0	0	3	2	8	I	I
ldn_gos_40_192	53	abscessus	VNTR I	st-26	0	0	0	0	0	3	2	8	I	I
ldn_gos_40_414	53	abscessus	VNTR I	st-26	0	0	0	1	0	3	2	8	I	I
ldn_gos_40_546	53	abscessus	VNTR I	st-26	0	0	0	0	0	3	2	8	I	I
ldn_gos_40_633	53	abscessus	VNTR I	st-26	0	0	0	0	0	3	2	8	I	I
ldn_gos_40_653	53	abscessus	VNTR I	st-26	0	0	0	1	0	3	2	8	I	I
ldn_gos_40_746	53	abscessus	VNTR I	st-26	0	0	0	0	0	3	2	8	I	I
ldn_gos_40_770	53	abscessus	VNTR I	st-26	0	0	0	0	0	3	2	8	I	I
ldn_gos_40_771	53	abscessus	VNTR I	st-26	0	0	0	0	0	3	2	8	I	I
ldn_gos_40_772	53	abscessus	VNTR I	st-26	0	0	0	1	0	3	2	8	I	I
ldn_gos_40_773	53	abscessus	VNTR I	st-26	0	0	0	1	0	3	2	8	I	I
ldn_gos_40_795	53	abscessus	VNTR I	st-26	0	0	0	1	0	3	2	8	I	I
ldn_gos_40_893	53	abscessus	VNTR I	st-26	0	0	0	0	0	3	2	8	I	I
ldn_gos_40_992	53	abscessus	VNTR I	st-26	0	0	0	1	0	3	2	8	I	I
ldn_gos_41_009	54	abscessus	VNTR I	st-26	0	0	0	1	1	3	2	8	II	II
ldn_gos_41_042	54	abscessus	VNTR I	st-26	0	0	1	1	1	3	2	8	II	II
ldn_gos_41_060	54	abscessus	VNTR I	st-26	0	0	0	1	1	3	2	8	II	II
ldn_gos_41_177	54	abscessus	VNTR I	st-26	0	0	0	1	1	3	2	8	II	II
ldn_gos_41_183	54	abscessus	VNTR I	st-26	0	0	0	1	1	3	2	8	II	II
ldn_gos_41_385	54	abscessus	VNTR I	st-26	0	0	0	0	1	3	2	8	II	II
ldn_gos_41_386	54	abscessus	VNTR I	st-26	0	0	1	1	1	3	2	8	II	II
ldn_gos_41_387	54	abscessus	VNTR I	st-26	0	0	1	0	0	3	2	8	II	II
ldn_gos_41_401	54	abscessus	VNTR I	st-26	0	0	0	0	0	3	2	8	II	II
ldn_gos_41_635	54	abscessus	VNTR I	st-26	0	0	0	1	1	3	2	8	II	II
ldn_gos_41_649	54	abscessus	VNTR I	st-26	0	0	0	1	1	3	2	8	II	II
ldn_gos_41_734	54	abscessus	VNTR I	st-26	0	0	0	0	1	3	2	8	II	II
ldn_gos_41_863	54	abscessus	VNTR I	st-26	0	0	0	1	1	3	2	8	II	II
ldn_gos_41_971	54	abscessus	VNTR I	st-26	0	0	1	0	1	3	2	8	II	II
ldn_gos_41_985	54	abscessus	VNTR I	st-26	0	0	0	1	1	3	2	8	II	II
ldn_gos_41_998	54	abscessus	VNTR I	st-26	0	0	0	1	1	3	2	8	II	II
ldn_gos_42_749	55	abscessus		st-63	0	0	0	0	0	1	singleton	9	singleton	singleton
ldn_gos_43_762	56	abscessus		Novel	0	0	0	0	0	1	singleton	9	singleton	singleton
ldn_gos_44_016	57	massilense	VNTR III	st-23	1	0	0	1	1	6	13	3	XIII	XIII
ldn_gos_44_024	57	massilense	VNTR III	st-23	1	0	0	1	0	6	13	3	XIII	XIII
ldn_gos_44_025	57	massilense	VNTR III	st-23	1	0	0	1	0	6	13	3	XIII	XIII
ldn_gos_44_026	57	massilense	VNTR III	st-23	1	0	0	1	0	6	13	3	XIII	XIII
ldn_gos_44_027	57	massilense	VNTR III	st-23	1	0	0	1	0	6	13	3	XIII	XIII
ldn_gos_44_028	57	massilense	VNTR III	st-23	1	0	0	1	0	6	13	3	XIII	XIII
ldn_gos_44_160	57	massilense	VNTR III	st-23	1	0	0	1	1	6	13	3	XIII	XIII
ldn_gos_44_246	57	massilense	VNTR III	st-23	1	0	0	1	1	6	13	3	XIII	XIII
ldn_gos_44_283	57	massilense	VNTR III	st-23	1	0	0	1	0	6	13	3	XIII	XIII
ldn_gos_44_437	57	massilense	VNTR III	st-23	1	0	0	1	1	6	13	3	XIII	XIII
ldn_gos_44_551	57	massilense	VNTR III	st-23	1	0	0	1	0	6	14	3	XIII	XIII
ldn_gos_44_621	57	massilense	VNTR III	st-23	1	0	0	1	1	6	13	3	XIII	XIII
ldn_gos_44_622	57	massilense	VNTR III	st-23	1	0	0	1	0	6	13	3	XIII	XIII
ldn_gos_44_686	57	massilense	VNTR III	st-23	1	0	0	1	0	6	13	3	XIII	XIII
ldn_gos_44_819	57	massilense	VNTR III	st-23	1	0	0	1	0	6	13	3	XIII	XIII
ldn_gos_44_925	57	massilense	VNTR III	st-23	1	0	0	1	0	6	13	3	XIII	XIII
ldn_gos_45_072	58	abscessus	VNTR II	st-1	0	0	0	0	0	2	1	5	XII	XII
ldn_gos_45_377	58	abscessus	VNTR II	st-1	0	0	0	0	0	2	1	5	XII	XII
ldn_gos_45_786	58	abscessus	VNTR II	st-1	0	0	0	0	0	2	1	5	XII	XII
ldn_gos_46_099	59	massilense	VNTR III	st-23	1	0	0	0	0	6	13	3	XIV	XIV
ldn_gos_46_887	59	massilense	VNTR III	st-23	1	0	0	0	0	6	13	3	XIV	XIV
ldn_gos_7_983	60	massilense	VNTR III	st-23	1	0	1	0	0	6	14	3	XIV	XIV
ldn_gos_8_046	61	abscessus		Novel	0	1	0	0	0	1	10	9	singleton	singleton
ldn_gos_8_170	61	abscessus	VNTR I	st-26	0	0	0	0	0	3	2	8	III	III
ldn_gos_8_768	61	abscessus	VNTR I	st-26	0	0	0	0	0	3	2	8	III	III
ldn_gos_9_847	62	abscessus	VNTR I	st-26	0	0	0	0	0	3	2	8	III	singleton
